# OBERON3 and SUPPRESSOR OF MAX2 1-LIKE proteins form a regulatory module specifying phloem identity

**DOI:** 10.1101/2019.12.21.885863

**Authors:** Eva-Sophie Wallner, Nina Tonn, Dongbo Shi, Laura Luzzietti, Friederike Wanke, Pascal Hunziker, Yingqiang Xu, Ilona Jung, Vadir Lopéz-Salmerón, Michael Gebert, Christian Wenzl, Jan U. Lohmann, Klaus Harter, Thomas Greb

## Abstract

Spatial specificity of cell fate decisions is central for organismal development. The phloem tissue mediates long-distance transport of energy metabolites along plant bodies and is characterized by an exceptional degree of cellular specialization. How a phloem-specific developmental program is implemented is, however, unknown. Here we reveal that the ubiquitously expressed PHD-finger protein OBE3 forms a central module with the phloem-specific SMXL5 protein for establishing phloem identity in *Arabidopsis thaliana*. By protein interaction studies and phloem-specific ATAC-seq analyses, we show that OBE3 and SMXL5 proteins form a complex in nuclei of phloem stem cells where they establish a phloem-specific chromatin profile. This profile allows expression of *OPS*, *BRX*, *BAM3*, and *CVP2* genes acting as mediators of phloem differentiation. Our findings demonstrate that OBE3/SMXL5 protein complexes establish nuclear features essential for determining phloem cell fate and highlight how a combination of ubiquitous and local regulators generate specificity of developmental decisions in plants.
