## Supplementary Dataset 2 for "OBERON3 and SUPPRESSOR OF MAX2 1-LIKE proteins form a regulatory module specifying phloem identity"

### Sheet: genes assoc with OCRs in GFP+
wt	smxl5	smxl4;5	smxl5;obe3
AT5G57130	AT5G57130	AT1G34370	AT5G14760
AT3G04535	AT4G06960	AT2G02710	AT4G37445
AT1G09153	AT3G04535	AT4G04955	AT3G29035
AT2G27230	AT1G49230	AT1G56650	AT5G41460
AT1G67750	AT1G61660	AT1G31600	AT3G15530
AT3G28455	AT2G27230	AT2G18700	AT3G55370
AT1G73850	AT2G09010	AT5G10340	AT2G28770
AT5G26330	AT1G08717	AT1G17460	AT4G33000
AT5G42210	AT2G05910	AT1G48120	AT5G03540
AT3G08725	AT1G46480	AT4G06701	AT2G21655
AT2G08675	AT2G34140	AT3G03920	AT1G10140
AT4G06960	AT1G28080	AT5G59570	AT4G02660
AT3G27027	AT2G08675	AT5G42530	AT4G13040
AT4G09115	AT4G17788	AT1G48050	AT4G37680
AT2G07680	AT5G50720	AT2G08986	AT1G54160
AT3G08965	AT1G21090	AT1G01335	AT3G13810
AT5G50720	AT3G01750	AT5G04975	AT4G36920
AT1G07260	AT3G48515	AT1G66783	AT5G63050
AT3G17380	AT1G67750	AT2G22720	AT1G70940
AT2G41130	AT1G76410	AT1G09103	AT5G23860
AT4G01450	AT2G41130	AT5G35790	AT3G51670
AT2G08985	AT5G07595	AT5G21900	AT2G46690
AT5G61900	AT5G26330	AT2G27060	AT4G39780
AT1G27660	AT5G40800	AT2G07798	AT1G50600
AT5G10510	AT3G20830	AT1G48260	AT4G15490
AT5G40800	AT1G04793	AT1G23950	AT4G20270
AT3G51940	AT1G27660	AT4G03100	AT3G04145
AT2G28660	AT2G33310	AT3G30720	AT4G33960
AT1G04793	AT5G37660	AT3G53850	AT4G06200
AT3G25570	AT3G17380	AT1G80050	AT1G70410
AT1G08287	AT4G14020	AT1G34060	AT5G10160
AT5G51920	AT1G07260	AT3G01290	AT3G53250
AT2G28815	AT2G36570	AT2G07745	AT4G17570
AT1G08717	AT4G08045	AT1G34470	AT5G09415
AT5G37660	AT1G45976	AT2G04940	AT5G02335
AT5G07595	AT4G09525	AT2G07050	AT1G08393
AT1G18580	AT2G07680		AT3G56720
AT5G61412	AT5G42680		AT2G33310
AT5G54520	AT1G09812		AT5G57520
AT2G36570	AT2G25790		AT4G06960
AT2G17770	AT3G27027		AT1G55690
AT1G24520	AT4G37650		AT5G01240
AT5G50150	AT3G25570		AT5G48150
AT3G20830	AT2G17480		AT4G20735
AT1G31772	AT1G09460		AT4G21920
AT4G18260	AT3G25560		AT4G37295
AT1G09460	AT2G01950		AT1G61900
AT2G43795	AT4G27250		AT5G63800
AT1G16310	AT3G44230		AT4G32880
AT1G70470	AT5G50150		AT3G17100
AT3G59680	AT5G07690		AT3G60220
AT5G05160	AT5G40300		AT5G64340
AT1G70370	AT3G19274		AT4G32605
AT1G12190	AT1G16310		AT5G49360
AT4G20270	AT3G16500		AT3G01310
AT5G01210	AT2G18570		AT2G24762
AT1G05470	AT1G08393		AT3G04570
AT1G70660	AT5G05160		AT1G37140
AT1G25530	AT3G24110		AT3G10520
AT5G06875	AT5G44790		AT2G45390
AT3G13500	AT4G23410		AT3G20350
AT5G15845	AT4G16490		AT1G75590
AT2G33750	AT5G43790		AT5G21430
AT1G09810	AT4G24180		AT5G20540
AT5G63710	AT2G25780		AT1G14720
AT2G28810	AT1G18580		AT2G38325
AT4G24180	AT2G04335		AT5G05160
AT3G29770	AT5G44170		AT2G07665
AT3G44230	AT5G56460		AT1G17380
AT3G52490	AT5G60890		AT5G61340
AT5G39420	AT5G22930		AT1G50040
AT4G17905	AT3G16330		AT5G61590
AT2G37590	AT4G25750		AT2G07795
AT2G28520	AT1G09810		AT5G10230
AT1G19010	AT3G29770		AT5G39660
AT3G51850	AT2G28810		AT2G18560
AT2G04335	AT1G46264		AT3G22890
AT4G08045	AT5G16230		AT2G06850
AT1G06013	AT5G01210		AT1G19840
AT4G25750	AT3G54290		AT1G28190
AT2G05910	AT4G20270		AT1G77655
AT1G09697	AT4G32880		AT1G49890
AT3G24110	AT5G63710		AT3G44635
AT2G33530	AT3G61850		AT3G54950
AT4G30520	AT5G54280		AT1G30040
AT5G07690	AT3G06020		AT1G75370
AT1G78370	AT3G18895		AT5G01410
AT1G09812	AT5G39420		AT5G47510
AT1G70518	AT5G54520		AT1G32690
AT5G10210	AT1G70470		AT5G23065
AT1G69850	AT4G03070		AT3G19274
AT5G02825	AT2G28671		AT4G18390
AT1G61660	AT1G06013		AT3G26200
AT4G26488	AT1G08697		AT2G18570
AT4G18640	AT5G10510		AT4G17660
AT2G18570	AT5G67600		AT2G21188
AT2G07629	AT3G52490		AT5G09870
AT3G06020	AT3G08570		AT3G04070
AT1G12380	AT1G05067		AT1G35580
AT1G79420	AT5G42200		AT1G78430
AT1G61600	AT1G09697		AT2G28810
AT1G18250	AT5G13240		AT1G72180
AT2G01810	AT1G70670		AT1G03850
AT3G17840	AT4G16447		AT3G26450
AT1G23350	AT3G14310		AT5G57070
AT3G61850	AT5G42210		AT3G51660
AT4G16770	AT1G29160		AT2G23360
AT1G02720	AT2G20550		AT4G14990
AT4G09525	AT5G04035		AT5G43880
AT5G58300	AT2G08890		AT4G39390
AT5G64340	AT2G07535		AT2G20050
AT1G22030	AT2G01990		AT2G46600
AT3G27030	AT4G29080		AT5G51720
AT5G56460	AT5G24580		AT4G24060
AT3G14310	AT5G25890		AT4G17975
AT3G47620	AT1G28310		AT1G64850
AT3G16330	AT5G50805		AT1G74740
AT3G01815	AT1G61640		AT1G06607
AT1G28080	AT1G78370		AT3G05670
AT4G37650	AT1G09567		AT2G07661
AT2G20100	AT5G04475		AT1G63690
AT5G06470	AT5G49660		AT4G37790
AT1G78360	AT2G26650		AT3G54320
AT3G25560	AT5G19080		AT5G46660
AT1G74840	AT3G06010		AT4G32040
AT1G21090	AT5G51920		AT2G18290
AT5G22930	AT1G51355		AT1G53887
AT3G63290	AT4G29710		AT4G27250
AT1G63010	AT5G23110		AT2G46170
AT2G05215	AT5G02825		AT2G26690
AT1G08697	AT4G01450		AT1G65710
AT1G67710	AT2G23950		AT1G20550
AT3G22410	AT4G09645		AT1G15380
AT1G29160	AT1G78590		AT5G54700
AT3G49760	AT3G03765		AT2G44070
AT1G70670	AT5G09010		AT5G40340
AT2G07638	AT1G72230		AT3G12810
AT1G28310	AT3G09070		AT3G23320
AT1G74160	AT3G59680		AT4G09060
AT4G16490	AT1G69580		AT3G04720
AT4G19700	AT3G06360		AT3G04595
AT5G67600	AT3G08255		AT1G67140
AT3G44730	AT2G04355		AT4G17980
AT4G01435	AT1G07723		AT5G49450
AT3G06010	AT1G78110		AT1G69040
AT2G25790	AT4G32860		AT1G78815
AT2G25780	AT4G32780		AT5G21900
AT2G01990	AT1G60390		AT2G07765
AT5G40300	AT4G32890		AT3G62690
AT5G19080	AT5G61480		AT3G56408
AT2G26700	AT2G40230		AT3G25590
AT4G34760	AT2G30933		AT5G61412
AT5G45095	AT1G31320		AT5G01190
AT1G09567	AT5G06470		AT3G04365
AT1G04817	AT1G32240		AT3G21270
AT1G19270	AT2G26700		AT1G64180
AT2G41140	AT4G24060		AT1G58602
AT5G44170	AT3G51850		AT4G04770
AT1G46480	AT3G08725		AT2G07626
AT5G08350	AT5G19540		AT5G54280
AT5G49660	AT1G80730		AT1G22450
AT1G60390	AT2G46590		AT1G11572
AT4G16447	AT3G28860		AT5G16110
AT3G18895	AT5G04310		AT3G26539
AT1G05067	AT1G28400		AT2G07705
AT1G18100	AT2G39420		AT3G16500
AT3G08260	AT4G39780		AT1G29195
AT5G23110	AT1G49750		AT1G69750
AT5G23030	AT5G50160		AT5G08195
AT3G55370	AT3G22970		AT2G23760
AT1G69580	AT1G18570		AT1G80050
AT4G07200	AT2G26695		AT4G29710
AT1G49750	AT1G63010		AT5G59000
AT4G09645	AT3G12750		AT5G18680
AT2G08645	AT3G16340		AT5G59220
AT2G30933	AT5G23030		AT1G05460
AT1G51355	AT4G02660		AT4G20740
AT5G04025	AT3G60490		AT2G07641
AT1G08933	AT5G23010		AT5G42200
AT4G04630	AT2G17770		AT1G18040
AT1G27620	AT5G23170		AT4G27990
AT2G01950	AT5G02750		AT1G12672
AT4G25760	AT1G28390		AT5G14880
AT5G23830	AT3G56810		AT1G19835
AT2G04355	AT2G04075		AT5G02880
AT5G50130	AT1G52140		AT5G43603
AT2G26695	AT1G08933		AT3G13590
AT5G61480	AT4G09055		AT4G08725
AT5G09010	AT3G08260		AT4G22770
AT2G08610	AT5G18540		AT1G32460
AT1G07640	AT2G08985		AT2G08150
AT2G46940	AT3G44935		AT1G12530
AT1G66173	AT2G08610		AT2G30470
AT4G24540	AT5G25620		AT1G52880
AT3G07870	AT3G62070		AT5G62910
AT5G24800	AT2G42970		AT5G45350
AT2G32990	AT5G24320		AT1G04330
AT5G19540	AT1G68800		AT2G01910
AT2G46590	AT4G13650		AT3G28918
AT5G23170	AT3G12833		AT3G27410
AT2G31910	AT2G01913		AT4G07250
AT4G32860	AT1G11570		AT4G23860
AT4G29080	AT3G63290		AT3G57790
AT1G08320	AT4G25760		AT1G73590
AT3G13080	AT5G42146		AT3G04375
AT5G16230	AT3G02290		AT1G14350
AT1G32240	AT2G22460		AT4G24180
AT4G01690	AT1G23350		AT5G64735
AT5G25620	AT5G08765		AT2G26650
AT5G62800	AT4G07200		AT2G44490
AT1G31320	AT1G07640		AT2G28690
AT1G47670	AT1G12380		AT3G43800
AT1G78110	AT3G28020		AT5G08995
AT2G47860	AT5G09805		AT2G36380
AT4G13600	AT1G70660		AT4G28750
AT3G19274	AT2G43840		AT2G06755
AT4G39780	AT3G11250		AT1G64390
AT3G60490	AT1G53160		AT2G09715
AT3G05327	AT2G04195		AT4G40011
AT4G32780	AT5G58300		AT5G58950
AT3G44935	AT5G24800		AT1G11700
AT1G05460	AT5G62800		AT3G62030
AT2G01210	AT2G24762		AT1G51355
AT1G52130	AT3G48970		AT1G23910
AT1G78590	AT2G28660		AT1G70760
AT5G24580	AT3G55370		AT2G18500
AT2G08930	AT5G50060		AT1G50050
AT2G30940	AT4G07015		AT2G22426
AT2G04195	AT4G31730		AT3G11540
AT2G24762	AT1G12430		AT3G07510
AT2G07115	AT3G27030		AT3G04920
AT3G08040	AT4G13345		AT4G27960
AT3G48550	AT3G06019		AT4G20810
AT5G25890	AT2G31910		AT4G01250
AT2G23950	AT3G48550		AT5G03635
AT5G42200	AT2G40900		AT1G04000
AT3G57670	AT2G34670		AT1G44608
AT2G10535	AT4G09665		AT5G39730
AT1G80050	AT1G35910		AT3G57670
AT4G18020	AT2G26030		AT3G59080
AT1G10750	AT2G16980		AT4G18720
AT1G77020	AT5G52870		AT4G39180
AT2G42970	AT2G07115		AT5G14720
AT3G16340	AT2G44070		AT2G01990
AT5G21900	AT3G48560		AT1G07650
AT3G08255	AT5G57070		AT3G47295
AT4G34560	AT2G27950		AT5G45630
AT5G24320	AT4G34560		AT5G40890
AT2G27220	AT1G25280		AT1G65700
AT3G05210	AT2G47860		AT3G01705
AT2G40900	AT3G54140		AT2G24195
AT5G50060	AT3G01710		AT4G37310
AT5G23010	AT4G05950		AT3G63180
AT3G23125	AT2G18160		AT3G53710
AT3G24770	AT5G50120		AT4G14020
AT1G11125	AT1G06303		AT1G18700
AT2G04075	AT2G32990		AT4G01450
AT2G34670	AT1G21010		AT3G17860
AT4G29920	AT3G25710		AT3G46310
AT1G13670	AT3G57680		AT1G22330
AT5G56320	AT2G16740		AT1G35910
AT1G52140	AT1G10750		AT4G04220
AT4G32890	AT3G05327		AT5G07855
AT2G01913	AT5G05780		AT4G13554
AT4G13345	AT3G04595		AT1G52140
AT1G19850	AT4G09655		AT1G49490
AT1G72700	AT1G69850		AT2G09730
AT1G25280	AT3G16190		AT2G22830
AT3G48185	AT4G25000		AT2G28640
AT3G28020	AT1G09747		AT5G15730
AT3G11250	AT5G04860		AT1G57990
AT1G08587	AT1G61600		AT1G68720
AT5G52870	AT2G41760		AT2G47980
AT3G54140	AT1G05460		AT4G12430
AT5G02750	AT5G59990		AT1G55340
AT2G41760	AT4G32330		AT1G76790
AT5G03610	AT1G49470		AT5G04660
AT4G05950	AT1G64700		AT2G04825
AT1G73390	AT1G28320		AT2G36960
AT2G31070	AT4G05130		AT5G05940
AT5G13240	AT4G14650		AT5G23170
AT1G04677	AT1G03840		AT1G62760
AT1G18570	AT1G09273		AT5G65440
AT5G12060	AT2G24010		AT3G05220
AT1G47900	AT5G16610		AT1G37130
AT1G28110	AT1G67720		AT3G51910
AT5G00810	AT2G28056		AT4G18020
AT1G80740	AT4G35890		AT5G06530
AT1G08983	AT2G44460		AT3G22970
AT3G19950	AT2G23960		AT4G07170
AT2G34825	AT4G37730		AT2G27310
AT1G19160	AT2G10535		AT3G52880
AT5G18540	AT1G73850		AT4G28710
AT5G40980	AT2G32487		AT4G34590
AT5G25500	AT2G36120		AT3G14600
AT2G12400	AT5G12235		AT5G02020
AT1G80760	AT2G23700		AT5G54365
AT4G14650	AT3G28007		AT1G54120
AT4G24060	AT3G48185		AT5G01205
AT2G16385	AT4G24070		AT3G22810
AT3G48560	AT2G36307		AT3G11940
AT3G09365	AT1G69570
AT4G34160	AT3G08650
AT1G18871	AT2G12400
AT1G28320	AT2G05600
AT3G56810	AT1G78360
AT1G31780	AT3G57670
AT2G44070	AT3G54950
AT4G37730	AT5G63135
AT3G52260	AT3G52260
AT2G02540	AT3G09365
AT5G59990	AT5G53030
AT5G60450	AT3G44730
AT5G23370	AT1G02860
AT1G16490	AT2G16385
AT1G69570	AT5G23370
AT1G11580	AT2G09085
AT5G35890	AT5G12060
AT5G57070	AT1G31780
AT2G09010	AT1G18871
AT5G42965	AT1G11380
AT5G16610	AT3G27970
AT3G15680	AT5G03610
AT5G40790	AT3G14570
AT3G03550	AT1G31772
AT5G05780	AT5G01200
AT2G36400	AT4G36610
AT1G12430	AT1G12200
AT1G02630	AT2G02120
AT5G12235	AT5G60440
AT4G05130	AT1G09473
AT1G64700	AT1G04003
AT3G57680	AT4G34680
AT2G40230	AT4G20240
AT5G61130	AT1G13670
AT1G30620	AT5G25190
AT1G24764	AT2G01210
AT3G04595	AT3G06770
AT4G00480	AT5G25500
AT4G02660	AT4G34760
AT2G32280	AT2G37440
AT2G36120	AT5G52882
AT2G35080	AT5G48465
AT5G62820	AT2G40120
AT2G27960	AT3G01130
AT4G12440	AT5G53730
AT1G77280	AT4G30520
AT2G26030	AT2G13820
AT2G05600	AT2G40540
AT1G69120	AT5G62820
AT2G02120	AT4G13600
AT3G06019	AT5G16190
AT2G22460	AT5G40810
AT4G20280	AT1G07880
AT1G10120	AT5G23810
AT1G07553	AT2G02540
AT4G02100	AT2G42570
AT3G53710	AT4G29920
AT1G54200	AT4G17600
AT2G23960	AT3G62100
AT3G27970	AT1G20540
AT2G32487	AT2G15325
AT1G07880	AT5G12970
AT5G64700	AT5G65305
AT4G34600	AT1G75540
AT2G36307	AT1G02450
AT2G16980	AT1G05027
AT3G16190	AT2G23300
AT4G30110	AT2G37460
AT4G32330	AT3G04815
AT5G53730	AT2G01818
AT4G22790	AT5G15800
AT2G46980	AT5G56050
AT4G07015	AT1G62770
AT2G42570	AT5G64700
AT5G02965	AT1G74458
AT1G59740	AT5G48510
AT2G38325	AT1G69130
AT5G40810	AT4G01720
AT2G36110	AT3G11930
AT4G31730	AT3G02500
AT5G01805	AT5G23100
AT2G18380	AT2G27220
AT5G05790	AT3G53540
AT2G16676	AT4G02480
AT1G77740	AT5G25625
AT3G25550	AT1G06317
AT2G07806	AT5G19260
AT2G44460	AT5G46530
AT4G36910	AT3G13980
AT2G21560	AT5G02480
AT3G06770	AT3G20840
AT3G09070	AT1G77855
AT5G04860	AT3G61590
AT1G68740	AT1G16490
AT1G08230	AT1G19850
AT1G59750	AT1G51340
AT3G50620	AT3G50070
AT1G35910	AT4G24015
AT1G20540	AT5G06570
AT5G23360	AT1G05370
AT1G09540	AT4G37080
AT5G50800	AT2G38510
AT1G68330	AT5G61420
AT3G15690	AT1G10120
AT2G13820	AT5G46720
AT2G28580	AT5G18690
AT5G56890	AT5G52820
AT3G15030	AT1G27620
AT1G62870	AT3G13510
AT2G47250	AT4G01440
AT1G05370	AT3G50620
AT1G09747	AT1G70370
AT5G63135	AT1G05470
AT1G11080	AT1G69960
AT5G23810	AT5G35890
AT1G69588	AT4G02770
AT5G42146	AT2G09065
AT4G29100	AT1G08587
AT4G11210	AT1G19260
AT5G14940	AT3G55360
AT4G19230	AT2G31280
AT5G52900	AT2G28580
AT2G47500	AT5G10040
AT4G01340	AT1G18880
AT3G20300	AT1G74650
AT3G62690	AT1G76600
AT1G69960	AT3G54820
AT2G37440	AT5G51940
AT5G60200	AT1G19160
AT5G07330	AT2G19440
AT5G10170	AT5G14940
AT2G23700	AT5G22090
AT1G08993	AT5G01205
AT4G02480	AT5G60790
AT5G43790	AT1G30350
AT1G02450	AT1G79430
AT3G20640	AT3G15680
AT3G13980	AT4G18020
AT5G40700	AT2G46980
AT5G15800	AT5G05790
AT1G72210	AT1G08983
AT2G38810	AT1G09840
AT2G08920	AT2G47250
AT1G05027	AT5G01805
AT1G03840	AT3G17840
AT2G37460	AT3G54260
AT1G18880	AT5G03625
AT5G64735	AT4G01460
AT5G27807	AT1G71380
AT2G23170	AT5G60690
AT1G24070	AT1G47395
AT2G15325	AT3G20640
AT2G27950	AT5G21900
AT1G14630	AT3G12920
AT3G63110	AT1G79620
AT2G39700	AT2G30940
AT5G43880	AT1G79420
AT5G56050	AT3G06435
AT1G74458	AT1G06113
AT2G28056	AT4G13990
AT1G05640	AT1G64625
AT5G50050	AT5G52430
AT3G05690	AT5G08205
AT1G02250	AT4G35905
AT3G48970	AT2G05545
AT2G09065	AT4G30410
AT4G13040	AT2G09075
AT2G24010	AT2G02000
AT5G03625	AT2G42620
AT3G50870	AT3G08250
AT3G11880	AT2G37590
AT5G04230	AT2G36420
AT4G39195	AT1G26450
AT3G01350	AT5G22100
AT1G74650	AT5G57690
AT3G18960	AT5G07330
AT1G26450	AT1G07553
AT2G17480	AT5G25160
AT1G56020	AT1G59740
AT4G02770	AT5G50810
AT3G15670	AT2G42440
AT4G01440	AT4G31740
AT3G50070	AT5G26730
AT5G50810	AT2G09255
AT5G25880	AT3G62690
AT1G69070	AT5G02030
AT4G30410	AT3G10480
AT1G64385	AT2G30400
AT1G19840	AT3G15690
AT5G25810	AT5G50800
AT1G12200	AT1G70970
AT1G11220	AT4G22550
AT2G21237	AT5G03670
AT1G09767	AT1G04330
AT3G56630	AT2G30890
AT1G30090	AT5G08705
AT1G80730	AT2G28780
AT1G22480	AT1G21740
AT1G19830	AT1G73590
AT5G40630	AT5G63590
AT1G20980	AT2G39830
AT5G60690	AT4G12380
AT4G20240	AT2G21560
AT1G49470	AT2G02820
AT5G39380	AT2G44810
AT5G22100	AT4G18260
AT3G04060	AT4G27415
AT1G67720	AT5G42965
AT5G54660	AT4G13690
AT5G52882	AT4G36570
AT3G54950	AT3G05695
AT5G48000	AT5G03765
AT3G20840	AT3G63300
AT3G45160	AT3G47610
AT5G48510	AT5G50790
AT3G32040	AT3G04630
AT5G16190	AT5G20890
AT1G80490	AT5G03680
AT5G46720	AT1G14480
AT4G24860	AT2G22190
AT1G68800	AT5G02075
AT1G75710	AT2G09080
AT3G62100	AT5G47175
AT2G25680	AT2G33175
AT5G60440	AT2G24700
AT3G61590	AT5G42430
AT1G10610	AT1G62870
AT3G06360	AT3G06590
AT3G06185	AT3G17190
AT4G30980	AT4G11210
AT2G19850	AT5G24890
AT2G33310	AT3G01940
AT4G12950	AT3G01050
AT4G16780	AT2G33775
AT1G78580	AT5G00805
AT3G02500	AT5G46580
AT5G42720	AT3G57390
AT3G14780	AT1G14630
AT4G22550	AT5G01425
AT4G36610	AT3G24650
AT1G04003	AT3G02370
AT1G31850	AT1G75750
AT5G60760	AT1G07373
AT5G06720	AT5G03668
AT2G09075	AT2G35150
AT5G22090	AT5G04470
AT2G07765	AT3G55380
AT2G27240	AT3G60680
AT3G22530	AT4G35250
AT5G37250	AT4G34160
AT1G78240	AT5G14230
AT1G80690	AT4G12820
AT5G02410	AT1G68810
AT2G13900	AT1G71692
AT1G30845	AT1G31250
AT1G68810	AT2G05914
AT5G37474	AT4G29910
AT4G07215	AT1G49890
AT3G11930	AT5G49120
AT1G71692	AT4G39760
AT3G61897	AT5G16600
AT2G30400	AT5G40620
AT2G07585	AT2G21050
AT3G06435	AT2G28815
AT5G63590	AT3G20460
AT2G13800	AT4G30250
AT2G03490	AT4G39190
AT4G26485	AT1G68740
AT5G23020	AT3G50440
AT1G75540	AT3G25190
AT5G25625	AT5G25270
AT5G51360	AT1G05803
AT1G64620	AT3G01315
AT2G24260	AT5G10140
AT1G30230	AT2G33370
AT1G11915	AT2G38325
AT2G02000	AT5G48560
AT2G39175	AT1G12630
AT1G05477	AT5G53830
AT3G09945	AT3G51740
AT5G11180	AT5G54660
AT2G07665	AT5G45095
AT1G76600	AT3G01460
AT5G01105	AT1G77740
AT2G07658	AT5G09980
AT1G78090	AT3G24535
AT3G03270	AT3G27150
AT2G46690	AT5G25800
AT5G17980	AT1G08465
AT1G60670	AT5G56320
AT2G08165	AT4G39675
AT2G24700	AT5G53410
AT2G08880	AT5G65685
AT3G30260	AT2G29990
AT1G58340	AT2G08165
AT4G39190	AT1G66890
AT4G04340	AT3G51470
AT1G28400	AT4G30110
AT3G03530	AT2G01960
AT3G24535	AT4G29100
AT5G60490	AT1G72210
AT1G78100	AT5G57770
AT3G01315	AT2G24260
AT1G80100	AT4G22790
AT2G05365	AT5G51360
AT1G19330	AT3G08965
AT2G38510	AT5G17980
AT1G79430	AT2G37060
AT4G11310	AT1G04680
AT5G10190	AT4G00940
AT5G50790	AT5G60200
AT2G06395	AT3G61826
AT4G29910	AT1G30090
AT4G13690	AT5G54800
AT2G01970	AT2G02810
AT1G76750	AT1G78250
AT3G26490	AT5G60770
AT5G02785	AT1G73010
AT1G61680	AT2G18550
AT1G33440	AT1G78100
AT5G09810	AT3G56630
AT3G59690	AT4G37750
AT5G54800	AT4G35190
AT1G63850	AT4G30160
AT5G07030	AT5G41370
AT5G22740	AT5G45800
AT1G62770	AT5G07220
AT2G05205	AT5G57610
AT3G01940	AT1G11915
AT2G07667	AT1G08927
AT2G35940	AT1G10820
AT2G18160	AT3G03910
AT1G13680	AT2G25680
AT1G49880	AT3G08420
AT1G30020	AT5G07030
AT2G22190	AT5G02460
AT1G20640	AT3G24760
AT3G63300	AT3G14450
AT3G28420	AT2G47570
AT5G25800	AT1G07367
AT1G08465	AT5G04230
AT4G13990	AT2G13900
AT3G03765	AT5G49620
AT5G59980	AT2G45340
AT5G54570	AT1G78580
AT4G16620	AT3G25550
AT5G11990	AT3G17120
AT2G46780	AT5G56540
AT2G30890	AT3G63470
AT2G41230	AT2G18500
AT3G48745	AT3G44170
AT1G14480	AT2G39180
AT1G08567	AT2G40530
AT1G08927	AT1G65330
AT3G16180	AT4G27590
AT1G12330	AT3G03825
AT2G46600	AT5G40630
AT3G26760	AT5G56440
AT3G05695	AT1G22065
AT3G60140	AT1G13600
AT3G28770	AT1G43650
AT1G73590	AT5G46570
AT2G44940	AT3G04625
AT2G31280	AT2G09060
AT1G07373	AT2G44940
AT4G12820	AT2G37930
AT5G25490	AT3G00995
AT1G64625	AT3G30260
AT2G19990	AT2G47560
AT3G20650	AT2G03830
AT3G61113	AT3G08615
AT1G06303	AT4G32000
AT1G70760	AT5G26620
AT5G25160	AT3G59010
AT2G19160	AT4G26485
AT5G40620	AT2G41820
AT2G07642	AT1G09123
AT1G01070	AT5G67265
AT3G02750	AT5G22875
AT3G10480	AT2G36950
AT1G68220	AT3G10560
AT1G07367	AT4G26490
AT3G30340	AT4G21650
AT1G04425	AT3G23805
AT3G01480	AT1G26610
AT2G32480	AT1G61130
AT3G61380	AT4G07170
AT2G40530	AT3G49760
AT1G04330	AT5G47730
AT1G70680	AT3G07425
AT3G09935	AT2G46770
AT1G61640	AT5G25370
AT5G03055	AT2G33870
AT2G37870	AT1G34400
AT4G07170	AT5G56300
AT3G07420	AT5G08130
AT3G06590	AT1G32640
AT2G40200	AT1G49435
AT5G57390	AT1G08553
AT2G07792	AT4G00480
AT2G07669	AT1G12370
AT5G01660	AT5G10210
AT5G54840	AT2G04038
AT2G27035	AT1G08290
AT5G23260	AT2G07925
AT3G57330	AT5G57390
AT3G08490	AT5G03995
AT5G08705	AT5G11930
AT5G62940	AT3G06370
AT4G37750	AT5G58370
AT5G61470	AT1G61105
AT2G05440	AT1G21140
AT3G61860	AT3G08040
AT4G14770	AT3G05160
AT4G00940	AT2G22850
AT2G07925	AT1G76750
AT2G37930	AT5G55080
AT4G39790	AT2G08025
AT5G05150	AT5G49800
AT4G37080	AT1G02460
AT1G23090	AT3G20650
AT5G45340	AT3G53200
AT5G60580	AT3G28600
AT2G09315	AT5G40640
AT3G29200	AT4G35240
AT1G71870	AT5G55900
AT3G06340	AT2G08110
AT5G25190	AT1G09563
AT5G01865	AT2G31083
AT1G78120	AT1G04817
AT2G18500	AT5G03785
AT1G45976	AT1G20820
AT1G25320	AT5G60990
AT5G09615	AT4G19670
AT1G70970	AT3G19710
AT1G66145	AT1G09763
AT3G50610	AT3G16180
AT2G09380	AT4G26610
AT3G03825	AT5G05130
AT4G36620	AT5G64690
AT2G07795	AT2G20840
AT5G53410	AT1G63430
AT1G12630	AT2G39220
AT3G55050	AT3G26610
AT2G28780	AT4G14740
AT3G60680	AT1G19940
AT3G47610	AT5G06250
AT5G16600	AT3G29680
AT4G17600	AT4G06760
AT3G06380	AT5G35407
AT5G49280	AT1G18520
AT2G17970	AT5G13290
AT1G09777	AT3G15518
AT3G05160	AT5G23020
AT4G35987	AT4G28540
AT2G05355	AT5G03385
AT3G03240	AT4G28485
AT1G28070	AT1G29560
AT1G10820	AT5G16000
AT5G44160	AT1G74160
AT1G47870	AT2G37210
AT4G35390	AT4G21780
AT5G10650	AT3G24140
AT3G56800	AT2G27240
AT5G02460	AT4G04220
AT5G49890	AT5G53740
AT3G55360	AT1G72240
AT1G78250	AT3G56770
AT2G09255	AT3G02220
AT5G07995	AT4G34380
AT1G21740	AT3G15990
AT4G04905	AT4G34600
AT3G45170	AT1G30230
AT1G66480	AT5G08845
AT1G76800	AT1G52990
AT1G70300	AT5G09755
AT2G08270	AT5G01240
AT5G38800	AT1G10690
AT5G02075	AT2G33550
AT3G06220	AT5G42610
AT2G39860	AT3G51770
AT2G05914	AT2G34290
AT1G41880	AT5G28450
AT1G07290	AT1G05957
AT5G03575	AT4G03280
AT2G07738	AT1G04550
AT2G42440	AT5G65790
AT2G07632	AT3G15250
AT1G09273	AT3G11150
AT5G60890	AT3G59695
AT5G01170	AT5G45340
AT2G36910	AT4G18050
AT3G04625	AT2G28510
AT4G27590	AT1G67775
AT5G14710	AT3G09935
AT4G29930	AT2G18230
AT2G07641	AT4G20325
AT3G06330	AT4G37250
AT1G77855	AT4G26466
AT1G16280	AT3G21190
AT2G39320	AT5G07605
AT4G10603	AT1G23090
AT5G03830	AT4G28720
AT5G07220	AT4G16451
AT3G25620	AT1G12020
AT3G24650	AT4G21350
AT3G20880	AT4G05010
AT5G01425	AT5G62900
AT1G11185
AT2G07676
AT1G20530
AT5G65158
AT1G06340
AT3G29785
AT4G05925
AT1G70750
AT4G39760
AT1G09763
AT3G15650
AT1G30350
AT4G36710
AT5G01445
AT3G07310
AT2G07758
AT2G41480
AT2G07763
AT2G35600
AT4G26490
AT1G46264
AT1G16410
AT3G03205
AT3G51770
AT1G13600
AT2G08110
AT5G07565
AT1G71380
AT4G12110
AT2G07798
AT3G61700
AT1G22600
AT1G09607
AT4G27415
AT5G50717
AT3G25710
AT1G70380
AT2G07661
AT5G07700
AT1G76135
AT2G07555
AT5G09460
AT5G11130
AT1G09497
AT2G25690
AT1G20132
AT4G09485
AT1G01030
AT5G43370
AT5G24330
AT4G27260
AT1G68720
AT4G01460
AT5G64900
AT5G54670
AT2G34140
AT5G33320
AT5G54810
AT4G37580
AT4G35190
AT5G03385
AT3G06370
AT5G07040
AT4G18510
AT1G70200
AT2G33870
AT5G03995
AT3G17155
AT1G68370
AT4G29130
AT1G68360
AT3G57390
AT5G01890
AT3G48280
AT3G21180
AT2G46770
AT3G02110
AT3G45610
AT3G14950
AT3G56770
AT5G26610
AT1G09243
AT1G07680
AT2G47030
AT2G26680
AT5G66730
AT5G13700
AT5G64690
AT2G31540
AT4G02800
AT1G31310
AT1G21140
AT5G62165
AT3G63280
AT5G64070
AT3G56780
AT3G19940
AT2G22430
AT3G08250
AT2G07746
AT1G34400
AT5G02030
AT1G76954
AT5G00805
AT3G10200
AT2G12405
AT2G36950
AT3G62090
AT5G60850
AT4G28540
AT4G36160
AT5G54510
AT2G23300
AT1G69080
AT4G36520
AT4G36870
AT2G08505
AT5G22860
AT4G30250
AT5G04310
AT2G07719
AT5G56540
AT2G33705
AT1G08290
AT5G42970
AT5G11930
AT5G62690
AT5G04480
AT2G07689
AT5G02135
AT5G65790
AT2G07637
AT5G65080
AT3G02815
AT4G19910
AT4G17220
AT1G09823
AT2G42140
AT1G49310
AT3G44170
AT2G46990
AT4G01985
AT2G31081
AT5G60500
AT1G19600
AT5G01370
AT5G07805
AT1G80390
AT3G24140
AT2G22850
AT4G18050
AT5G40640
AT5G07845
AT4G27250
AT2G28410
AT1G02730
AT4G19850
AT5G42220
AT2G18550
AT2G07648
AT1G19940
AT5G14400
AT1G33470
AT5G51850
AT2G01660
AT1G14730
AT1G70690
AT5G09095
AT2G41500
AT4G30740
AT1G06557
AT2G07634
AT5G50820
AT2G15430
AT3G06490
AT2G47570
AT3G05735
AT2G40190
AT5G09980
AT1G49910
AT1G22065
AT5G25480
AT5G04470
AT2G32800
AT5G52820
AT2G09180
AT2G44810
AT3G52526
AT2G07755
AT5G53030
AT5G65140
AT4G08290
AT4G33830
AT2G16970
AT1G69970
AT2G47960
AT3G14010
AT2G04038
AT2G07705
AT5G02740
AT2G46950
AT3G49380
AT5G28450
AT4G30540
AT4G08670
AT1G01780
AT5G62623
AT3G12520
AT2G28690
AT3G18900
AT2G31180
AT5G03225
AT3G25140
AT1G12250
AT2G04780
AT5G65250
AT1G18335
AT1G12370
AT5G23665
AT1G76500
AT3G09770
AT3G02345
AT1G76870
AT1G14518
AT5G17450
AT2G36650
AT4G28840
AT5G03840
AT1G09547
AT1G01700
AT5G66700
AT5G57110
AT2G02130
AT3G46910
AT4G32475
AT1G06593
AT2G01818
AT3G57160
AT5G42610
AT2G07631
AT3G00995
AT2G22860
AT1G69560
AT2G45340
AT2G33051
AT5G01900
AT5G11590
AT5G16570
AT3G09315
AT1G11070
AT5G20550
AT5G59010
AT1G14640
AT1G60850
AT1G09563
AT3G16350
AT1G71890
AT1G63820
AT4G30530
AT4G05365
AT1G10747
AT5G61970
AT4G36930
AT1G67510
AT3G14260
AT1G03830
AT1G75530
AT3G01385
AT1G09220
AT2G03500
AT3G13730
AT5G10180
AT1G59540

### Sheet: genes assoc with OCRs in GFP-
wt	smxl5	smxl4;smxl5	smxl5;obe3
AT2G15080	AT2G15080	AT1G22840	AT5G38865
AT1G06873	AT1G06873	AT5G49500	AT1G28710
AT4G05615	AT1G51805	AT4G23800	AT2G29380
AT1G51805	AT5G49730	AT5G56900	AT4G07975
AT1G31580	AT2G39020	AT4G02520	AT1G70730
AT5G49730	AT1G09307	AT1G77940	AT2G24630
AT2G29290	AT2G05380	AT5G01455	AT3G58570
AT1G09307	AT4G23300	AT1G49480	AT2G24683
AT4G23290	AT4G13494	AT3G23400	AT1G60505
AT2G05380	AT1G29450	AT4G01050	AT5G23950
AT2G02070	AT2G15050	AT5G65870	AT3G42180
AT3G45140	AT1G56630	AT5G03850	AT3G25110
AT1G29660	AT2G15020	AT2G09305	AT2G24960
AT5G24210	AT3G42570	AT5G58005	AT2G06200
AT4G23180	AT1G56720	AT4G03030	AT5G50175
AT5G25140	AT3G17520	AT5G03880	AT5G04060
AT2G15050	AT5G28020	AT5G51540	AT1G28765
AT4G23270	AT4G23170	AT2G37920	AT3G47660
AT4G17250	AT4G06534	AT1G48470	AT5G56350
AT2G15020	AT3G26300	AT1G27540	AT4G20440
AT3G28220	AT5G24140	AT5G42480	AT2G29600
AT2G38180	AT2G10940	AT3G17040	AT3G27550
AT5G46490	AT2G18969	AT5G53400	AT4G14301
AT1G06447	AT1G30250	AT3G53040	AT2G23140
AT3G42570	AT4G14400	AT3G59150	AT5G42480
AT1G56630	AT3G28220	AT1G69260	AT2G38110
AT5G24140	AT5G39020	AT1G48790	AT3G04135
AT1G24147	AT1G24147	AT5G12220	AT5G03255
AT1G29435	AT1G64780	AT5G49220	AT1G22610
AT2G10940	AT1G29435	AT1G70700	AT3G59295
AT4G14400	AT1G65870	AT4G02730	AT2G05990
AT4G16860	AT1G70790	AT5G57035	AT5G36950
AT5G07925	AT1G33610	AT2G35100	AT4G04700
AT2G02080	AT1G56650	AT5G44720	AT3G08170
AT4G09265	AT5G19250	AT5G52630	AT1G58215
AT3G26210	AT3G21670	AT1G33060	AT2G20760
AT1G29450	AT4G26530	AT3G57490	AT4G10710
AT4G26530	AT1G29440	AT4G21860	AT4G01280
AT3G21670	AT4G13180	AT1G14040	AT5G47500
AT4G04995	AT5G41820	AT1G20990	AT5G14160
AT2G18969	AT4G04570	AT2G19280	AT4G12240
AT5G41820	AT1G58270	AT1G80080	AT1G60700
AT4G12970	AT4G17245	AT3G53140	AT4G03380
AT1G29440	AT1G06413	AT1G68470	AT2G25290
AT4G23250	AT3G26230	AT1G71691	AT2G21810
AT1G64780	AT3G24420	AT5G48330	AT1G48410
AT1G06413	AT1G65490	AT1G53120	AT4G24380
AT5G39610	AT4G01690	AT4G26990	AT5G41750
AT1G56650	AT1G58420	AT2G28500	AT3G58980
AT3G26280	AT2G09100	AT5G10550	AT1G75100
AT4G08250	AT2G36770	AT2G37200	AT1G07517
AT2G39800	AT1G67195	AT1G08890	AT5G49920
AT1G30250	AT2G06355	AT1G13190	AT5G49980
AT3G22120	AT4G16600	AT5G41370	AT3G48450
AT2G24600	AT5G24210	AT1G68540	AT5G49305
AT3G17520	AT5G53500	AT1G14590	AT5G07515
AT5G41730	AT4G18220	AT2G37650	AT5G62020
AT2G30220	AT3G26280	AT4G24160	AT1G73920
AT3G26230	AT1G08777	AT4G00155	AT5G35927
AT1G58270	AT5G06085	AT3G15850	AT3G44150
AT4G18210	AT1G70300	AT1G49610	AT1G70300
AT5G50950	AT1G22650	AT5G45790	AT2G35035
AT5G36910	AT5G18030	AT2G46150	AT1G06673
AT5G39020	AT1G08673	AT2G30340	AT2G28305
AT1G35580	AT2G03550	AT1G15240	AT3G61980
AT5G38420	AT2G29340	AT2G17210	AT2G04040
AT4G33050	AT1G52855	AT1G17235	AT1G06487
AT5G17860	AT5G09440	AT2G34690	AT1G29990
AT1G65490	AT3G49115		AT1G09310
AT3G22142	AT1G15180		AT1G21320
AT3G21690	AT5G11600		AT3G26840
AT4G04570	AT3G22120		AT4G07130
AT3G21780	AT3G04210		AT1G22060
AT5G05700	AT2G29330		AT5G20680
AT4G09765	AT2G35070		AT1G05873
AT3G49970	AT3G26210		AT5G14530
AT4G22570	AT1G24148		AT1G69070
AT5G64780	AT1G63350		AT2G03390
AT2G29310	AT4G28790		AT5G08270
AT5G49100	AT3G50480		AT2G30105
AT1G36622	AT1G68872		AT5G42870
AT5G42250	AT2G28500		AT2G29710
AT4G17245	AT5G35338		AT5G27630
AT2G03550	AT5G42250		AT2G29060
AT3G24420	AT2G02440		AT1G80010
AT4G15610	AT4G23210		AT1G02280
AT1G13110	AT4G20140		AT5G66010
AT1G35330	AT2G07180		AT5G52790
AT2G29330	AT4G37770		AT3G45430
AT5G49665	AT1G30720		AT5G16970
AT1G08777	AT5G57550		AT2G05920
AT4G19150	AT2G21820		AT4G18130
AT1G65730	AT5G45630		AT5G37460
AT2G29340	AT5G57785		AT2G02170
AT1G67195	AT1G56550		AT2G08130
AT2G23180	AT5G44260		AT4G23450
AT2G06475	AT4G16880		AT4G25660
AT1G65190	AT5G44870		AT1G07157
AT3G28270	AT5G18020		AT1G18700
AT5G18030	AT3G26220		AT3G25840
AT1G15180	AT4G23870		AT3G21390
AT5G53750	AT1G65790		AT2G29390
AT2G01670	AT4G30180		AT5G36200
AT2G29320	AT2G29300		AT1G66670
AT2G04115	AT1G66920		AT1G25290
AT2G40430	AT1G77760		AT5G44230
AT3G30165	AT4G12080		AT1G19680
AT3G50480	AT5G39030		AT2G21080
AT3G26220	AT1G78460		AT3G22436
AT4G28790	AT1G34245		AT3G58060
AT3G18950	AT1G66390		AT5G42270
AT1G59700	AT3G46370		AT4G32765
AT2G06355	AT1G31350		AT1G28560
AT1G21910	AT4G02780		AT2G28960
AT4G23170	AT4G16740		AT1G61390
AT5G35338	AT2G25735		AT1G64130
AT2G36770	AT1G16130		AT5G24800
AT1G31173	AT1G06617		AT3G46520
AT5G08645	AT1G52857		AT2G35230
AT5G40210	AT3G17510		AT2G27110
AT3G03655	AT3G16030		AT1G54115
AT1G51860	AT2G40435		AT2G40550
AT1G72130	AT1G65620		AT1G24180
AT5G44260	AT1G72130		AT3G04615
AT2G29300	AT3G46700		AT5G39500
AT1G56530	AT5G63800		AT2G04621
AT1G68872	AT5G24155		AT1G07350
AT4G23220	AT1G56530		AT4G13460
AT5G41810	AT3G03840		AT1G23810
AT1G61190	AT3G56390		AT4G15490
AT3G50840	AT3G48200		AT2G17800
AT1G06617	AT5G39610		AT5G46270
AT4G13260	AT2G03530		AT2G24310
AT4G16990	AT3G60220		AT1G65180
AT2G09100	AT5G44020		AT2G32390
AT3G49115	AT1G14580		AT1G36180
AT5G03985	AT2G23100		AT4G05755
AT4G16880	AT5G24215		AT1G23230
AT1G37140	AT1G65190		AT2G37220
AT2G07385	AT3G28200		AT5G59670
AT3G10525	AT5G61650		AT1G48550
AT3G23050	AT1G62515		AT5G52280
AT3G46370	AT5G24150		AT3G28630
AT1G61800	AT2G22795		AT5G41390
AT1G35350	AT5G41740		AT4G15093
AT5G18020	AT2G28630		AT5G23670
AT1G65790	AT2G18650		AT1G56130
AT4G37770	AT1G12090		AT3G07290
AT2G25090	AT5G28300		AT5G59650
AT5G57800	AT3G06085		AT4G19450
AT5G39030	AT3G28270		AT4G22475
AT1G50650	AT1G51860		AT2G05330
AT4G15765	AT4G30270		AT5G45180
AT4G28040	AT3G20360		AT4G05430
AT5G25190	AT5G49330		AT2G27970
AT5G57785	AT1G24580		AT5G10840
AT5G57700	AT3G07675		AT1G52160
AT5G24155	AT2G08320		AT5G59980
AT4G23210	AT1G65470		AT4G16480
AT4G08570	AT3G23050		AT4G11570
AT1G68530	AT4G30280		AT1G24170
AT1G08673	AT1G18800		AT5G22480
AT1G56550	AT3G18950		AT2G27790
AT1G06053	AT1G51320		AT1G05257
AT4G23200	AT1G35350		AT4G29560
AT1G70090	AT2G05370		AT1G34650
AT3G56390	AT3G28890		AT2G46390
AT1G65620	AT1G52830		AT3G27700
AT1G31350	AT1G52120		AT2G35935
AT1G34580	AT3G30460		AT1G65370
AT4G23870	AT5G07675		AT1G08723
AT3G48460	AT1G62660		AT1G55070
AT1G29500	AT1G29500		AT3G28550
AT4G15490	AT1G51823		AT3G58930
AT4G30270	AT2G29320		AT1G62970
AT4G30610	AT4G17243		AT3G08345
AT2G03980	AT5G41050		AT5G19570
AT1G51800	AT5G49690		AT4G00110
AT4G36500	AT5G54585		AT3G58910
AT4G20260	AT1G09273		AT1G14400
AT3G03840	AT5G53190		AT3G30300
AT4G16740	AT1G09500		AT5G04600
AT2G36792	AT2G15042		AT5G49850
AT1G52857	AT4G10770		AT5G66100
AT4G29905	AT1G34580		AT5G28630
AT1G35180	AT2G41200		AT4G16280
AT1G51823	AT5G57780		AT1G56520
AT5G61330	AT4G08870		AT3G26782
AT5G13170	AT3G51060		AT1G25490
AT5G49330	AT4G11330		AT1G08327
AT5G42650	AT2G39010		AT2G27060
AT2G32680	AT1G33950		AT1G50920
AT5G18080	AT1G08357		AT3G30730
AT1G52120	AT1G08127		AT5G49350
AT1G08127	AT5G48160		AT5G53070
AT5G38970	AT5G52120		AT1G33420
AT4G05100	AT4G15480		AT5G43030
AT1G24580	AT1G18860		AT5G57950
AT1G51790	AT5G35370		AT2G32810
AT5G45630	AT4G13495		AT3G23660
AT1G18800	AT1G51850		AT4G16700
AT1G52830	AT2G03980		AT1G50890
AT2G06925	AT4G04450		AT1G06197
AT5G44020	AT4G25700		AT3G48730
AT5G24150	AT2G06925		AT1G07383
AT3G28200	AT1G28230		AT1G10040
AT1G16130	AT1G62510		AT3G46330
AT1G47890	AT5G63180		AT1G66730
AT1G28660	AT1G78100		AT5G35753
AT3G51400	AT3G48720		AT1G67110
AT1G24145	AT2G15090		AT1G15370
AT4G30280	AT1G55020		AT5G24020
AT1G65470	AT1G31173		AT2G05230
AT5G49510	AT3G14440		AT1G65580
AT3G06085	AT3G23230		AT3G62720
AT4G08870	AT4G08039		AT1G30330
AT1G62030	AT3G43720		AT3G43700
AT1G62515	AT1G73390		AT2G16440
AT1G66390	AT5G53200		AT5G45260
AT5G19730	AT3G50350		AT2G25610
AT3G43720	AT1G78970		AT3G48475
AT4G08039	AT5G57700		AT1G04400
AT3G09105	AT4G13890		AT1G69350
AT1G72930	AT3G50190		AT4G10560
AT2G08320	AT3G23120		AT2G17470
AT4G30200	AT2G46440		AT5G02515
AT1G34640	AT2G28110		AT5G28010
AT1G12090	AT5G62470		AT2G20400
AT4G12550	AT5G25610		AT2G01180
AT3G26445	AT3G14220		AT3G63220
AT1G14580	AT2G39210		AT5G25150
AT5G44575	AT2G28160		AT1G33800
AT2G15042	AT4G09960		AT5G25475
AT5G35370	AT3G50740		AT3G13800
AT4G13495	AT3G28780		AT4G17718
AT3G23230	AT3G07845		AT5G51770
AT2G09005	AT2G26560		AT5G04540
AT4G35490	AT2G21910		AT1G06740
AT5G54585	AT5G56860		AT2G05180
AT1G22430	AT1G62030		AT1G09750
AT3G48720	AT5G45830		AT2G20635
AT2G29080	AT5G38100		AT2G29100
AT1G62510	AT4G02075		AT1G24330
AT3G48450	AT4G01750		AT5G44260
AT1G73870	AT1G63430		AT3G52260
AT3G50350	AT5G44390		AT1G04945
AT1G15550	AT2G29080		AT4G04455
AT1G33950	AT1G47510		AT2G01390
AT3G25540	AT1G06677		AT1G35220
AT1G31820	AT5G48175		AT2G42590
AT5G25130	AT5G13170		AT1G11145
AT5G57780	AT5G45310		AT2G24650
AT2G02060	AT1G21910		AT1G63900
AT5G61650	AT3G43850		AT3G09055
AT5G04470	AT1G08857		AT2G32960
AT5G62280	AT2G02450		AT4G09685
AT1G09343	AT1G58265		AT2G35510
AT4G10770	AT1G72910		AT4G19865
AT5G42530	AT3G26310		AT2G31730
AT2G15090	AT5G14700		AT2G17080
AT1G12080	AT5G54630		AT1G05303
AT4G04450	AT5G13400		AT1G29720
AT1G51850	AT2G26250		AT4G09030
AT3G26310	AT5G38120		AT1G31920
AT1G55420	AT3G26320		AT2G02148
AT2G43020	AT1G77200		AT4G03505
AT3G16030	AT2G17680		AT5G51970
AT1G35210	AT2G45970		AT3G50610
AT3G44860	AT1G78230		AT2G34930
AT2G36760	AT5G19340		AT3G21215
AT1G73390	AT4G08570		AT1G07653
AT3G50770	AT1G52290		AT4G16110
AT1G08857	AT4G14365		AT2G35155
AT3G54830	AT5G42840		AT4G12650
AT1G55580	AT5G18310		AT2G20660
AT2G36790	AT2G22630		AT2G03140
AT2G39010	AT4G37980		AT4G24630
AT2G45970	AT1G56520		AT1G48450
AT4G35110	AT1G35180		AT5G35680
AT4G01750	AT2G24210		AT5G49170
AT3G51060	AT5G41310		AT5G49890
AT5G53200	AT5G15160		AT5G39350
AT5G11250	AT2G38540		AT3G19010
AT1G56520	AT4G29740		AT1G24030
AT4G19520	AT4G23600		AT5G48775
AT2G36800	AT1G55580		AT5G46070
AT2G46440	AT1G56540		AT1G16480
AT5G14700	AT2G01500		AT1G10155
AT2G43820	AT2G39200		AT4G13760
AT5G43290	AT1G29660		AT5G10460
AT1G57550	AT1G60590		AT3G29160
AT3G21865	AT4G16160		AT3G45820
AT5G50340	AT5G45950		AT1G20830
AT2G26250	AT5G64770		AT5G23050
AT5G56860	AT3G56060		AT3G56650
AT1G61300	AT2G23680		AT1G21540
AT5G52770	AT4G30610		AT5G59690
AT4G25960	AT4G15620		AT1G10920
AT5G40770	AT2G02990		AT5G39030
AT1G63580	AT1G54020		AT3G29180
AT4G34250	AT1G19640		AT3G23600
AT3G56060	AT5G22270		AT4G10895
AT5G44140	AT2G36950		AT1G63700
AT4G23600	AT3G29034		AT1G27460
AT5G38100	AT1G51840		AT4G03595
AT2G06185	AT5G19350		AT1G51310
AT2G41200	AT2G26580		AT3G60370
AT1G55020	AT1G61300		AT3G29770
AT1G65850	AT2G04680		AT1G32450
AT1G62440	AT3G45730		AT2G32080
AT3G26320	AT1G02130		AT5G27560
AT3G43850	AT1G08315		AT1G04343
AT5G50915	AT4G22470		AT5G44440
AT4G37980	AT5G09430		AT5G61790
AT5G26230	AT2G44230		AT1G73240
AT5G45860	AT2G44490		AT3G19510
AT2G39200	AT1G23201		AT1G46554
AT2G02450	AT5G04270		AT1G24290
AT1G23201	AT2G40250		AT5G40090
AT4G08470	AT4G05590		AT1G65090
AT1G42560	AT5G18060		AT5G63850
AT1G10060	AT5G26230		AT3G42170
AT2G02440	AT4G03450		AT1G64960
AT5G01740	AT1G52030		AT2G18760
AT1G51270	AT5G50340		AT1G06073
AT5G44870	AT4G38770		AT2G05320
AT5G02835	AT5G56060		AT5G07340
AT3G27809	AT1G65850		AT4G26120
AT1G08315	AT1G31670		AT3G24660
AT1G79160	AT2G07860		AT5G41170
AT5G51750	AT1G51270		AT4G30000
AT4G12530	AT2G27385		AT2G07965
AT1G49430	AT4G04890		AT1G43610
AT5G61560	AT1G07013		AT1G72300
AT5G46830	AT2G03810		AT2G28480
AT2G13810	AT1G51940		AT1G54100
AT5G64770	AT5G51750		AT2G29630
AT2G28630	AT1G10220		AT4G01540
AT5G44420	AT3G55150		AT2G08020
AT4G04900	AT5G44820		AT2G26070
AT3G21550	AT1G21920		AT3G26237
AT1G32450	AT5G65510		AT1G14590
AT3G32980	AT4G25940		AT2G21260
AT5G08125	AT5G19050		AT2G04805
AT1G28130	AT5G02590		AT2G25055
AT1G60590	AT5G39010
AT5G45960	AT1G65484
AT2G40435	AT5G05690
AT5G62470	AT4G19810
AT3G50470	AT3G50140
AT2G05518	AT4G13490
AT3G23460	AT2G22170
AT4G38770	AT4G04580
AT5G05690	AT2G36690
AT4G22470	AT3G04300
AT1G28670	AT1G17200
AT5G22500	AT3G17040
AT2G44490	AT4G25010
AT1G05097	AT1G24405
AT4G15630	AT4G04745
AT4G17810	AT2G17060
AT4G23550	AT5G52510
AT4G04115	AT1G21010
AT5G57710	AT3G50470
AT5G65730	AT2G30090
AT4G15396	AT2G23110
AT3G29034	AT3G57640
AT3G28922	AT4G09420
AT4G03450	AT2G29370
AT2G45190	AT4G00860
AT3G50740	AT1G22500
AT1G26945	AT3G27809
AT4G11790	AT4G32300
AT3G10520	AT5G06345
AT1G05103	AT1G03850
AT4G13840	AT5G24160
AT5G44820	AT4G12485
AT2G04190	AT1G19910
AT3G50160	AT2G29350
AT5G18060	AT1G66100
AT1G63090	AT1G78170
AT1G30200	AT3G13790
AT4G01460	AT4G11470
AT4G01720	AT2G29110
AT2G28110	AT1G07620
AT2G40250	AT3G45140
AT2G05045	AT1G22250
AT2G30090	AT1G49430
AT5G38790	AT1G79160
AT4G19810	AT1G04623
AT4G36250	AT4G12530
AT5G08225	AT5G35945
AT1G62290	AT5G45960
AT4G31875	AT5G08150
AT1G09273	AT4G01720
AT5G24200	AT5G04390
AT2G32160	AT1G58643
AT4G25940	AT1G08183
AT1G45616	AT1G66930
AT4G13410	AT2G06255
AT1G35435	AT3G45290
AT4G04580	AT3G55710
AT3G55240	AT3G44550
AT1G35250	AT4G12470
AT1G36070	AT1G01335
AT4G12485	AT1G09160
AT1G04490	AT1G66400
AT3G18010	AT1G65985
AT5G03135	AT1G09240
AT2G35765	AT2G15220
AT4G04890	AT4G05475
AT2G32540	AT1G45010
AT1G07620	AT1G59690
AT5G16030	AT1G07720
AT4G23880	AT1G51800
AT3G09065	AT1G06480
AT2G05540	AT1G55420
AT2G08790	AT3G50260
AT3G26742	AT2G46430
AT2G23790	AT5G25140
AT3G50140	AT5G35375
AT3G51325	AT4G04115
AT4G09420	AT1G17345
AT1G66230	AT5G09470
AT5G15310	AT1G65480
AT5G44380	AT2G21880
AT3G50120	AT1G49840
AT4G04745	AT1G55390
AT1G66400	AT3G17070
AT3G48000	AT4G37390
AT5G28300	AT3G46330
AT3G26590	AT1G65840
AT5G56840	AT5G03975
AT1G26762	AT3G02775
AT3G17040	AT3G24300
AT4G00750	AT1G67265
AT4G00400	AT2G14610
AT1G66100	AT3G09065
AT5G04270	AT5G41040
AT3G53280	AT4G26950
AT1G71880	AT5G23700
AT1G75000	AT3G48460
AT3G51375	AT1G09483
AT1G55390	AT3G06880
AT1G65690	AT5G26010
AT5G19340	AT1G72930
AT5G40780	AT5G35870
AT3G06975	AT1G74650
AT1G22640	AT2G23670
AT2G44230	AT3G46900
AT1G66920	AT1G05310
AT5G28850	AT1G28660
AT3G22235	AT4G08620
AT5G22270	AT1G07143
AT1G52200	AT4G25433
AT3G27510	AT3G03285
AT4G03935	AT3G32980
AT3G23410	AT1G56010
AT4G15280	AT4G36220
AT3G23450	AT2G22760
AT3G50760	AT2G04070
AT4G11900	AT1G24470
AT1G55265	AT3G55740
AT4G37380	AT5G61610
AT1G55260	AT2G23910
AT1G12110	AT5G05625
AT5G53210	AT4G06280
AT5G41890	AT4G25420
AT4G25830	AT5G52830
AT3G45290	AT4G18540
AT1G77200	AT1G71880
AT2G35070	AT5G20270
AT3G45710	AT4G15490
AT5G02180	AT3G44980
AT1G08183	AT5G41890
AT1G08773	AT2G27420
AT4G30190	AT3G16370
AT1G45201	AT4G23880
AT5G05625	AT2G18980
AT1G14600	AT3G23450
AT4G21445	AT5G22260
AT3G51750	AT5G46050
AT2G15350	AT3G28345
AT5G45950	AT4G23280
AT5G08735	AT3G47295
AT3G08090	AT2G38860
AT3G45940	AT4G23230
AT1G76240	AT2G28710
AT1G51960	AT5G15240
AT1G34046	AT3G53310
AT2G26440	AT3G06975
AT1G65870	AT1G64405
AT1G68862	AT5G11580
AT3G21530	AT1G22380
AT1G78170	AT1G53633
AT2G36380	AT1G26945
AT1G08357	AT2G38995
AT4G23280	AT1G05107
AT5G38780	AT1G55260
AT2G41105	AT5G63860
AT4G12350	AT5G15310
AT5G37720	AT4G21750
AT1G33930	AT3G03850
AT5G06255	AT3G27510
AT2G17960	AT5G07035
AT4G23230	AT1G05103
AT3G44560	AT3G61160
AT4G03039	AT2G22980
AT4G26200	AT1G15385
AT5G43460	AT4G39480
AT4G13890	AT1G14600
AT1G42550	AT3G60150
AT5G45840	AT1G06983
AT5G38195	AT3G47750
AT5G03120	AT2G13810
AT2G30420	AT5G49510
AT3G16680	AT5G36210
AT5G56990	AT1G35250
AT5G20050	AT3G05485
AT5G37230	AT1G68862
AT4G00730	AT4G34250
AT5G43810	AT1G06135
AT2G43120	AT1G65630
AT4G16490	AT4G15390
AT2G22980	AT1G56553
AT3G03685	AT1G32190
AT5G54230	AT3G10527
AT4G01940	AT4G01520
AT2G18020	AT1G75470
AT1G42540	AT1G13825
AT5G25600	AT1G52200
AT2G27385	AT4G00170
AT4G23130	AT5G54145
AT3G28780	AT2G14560
AT1G25450	AT5G03160
AT2G05125	AT2G05045
AT3G55740	AT1G33780
AT4G15980	AT5G50915
AT4G20350	AT1G72970
AT2G15880	AT1G12740
AT3G26450	AT1G18720
AT3G26180	AT5G04795
AT4G11780	AT1G51490
AT1G17200	AT1G06360
AT1G65486	AT3G12700
AT1G75900	AT3G28310
AT5G45830	AT1G60860
AT3G27490	AT1G06837
AT1G51890	AT4G21840
AT4G23310	AT2G04100
AT3G54410	AT1G65486
AT2G18120	AT5G07705
AT5G26920	AT5G05475
AT3G51590	AT1G66320
AT1G53700	AT5G35750
AT4G12470	AT3G47600
AT4G19540	AT4G23680
AT1G51840	AT1G33730
AT1G45191	AT2G05185
AT4G09435	AT4G09340
AT4G15570	AT4G15280
AT2G28610	AT5G27130
AT3G08265	AT3G11402
AT5G04905	AT1G61120
AT3G18217	AT3G46380
AT4G01950	AT3G28170
AT1G65484	AT1G06343
AT5G24380	AT1G29290
AT1G66760	AT4G15500
AT2G15110	AT3G22150
AT2G37770	AT5G52060
AT4G16950	AT4G39330
AT2G09730	AT1G08773
AT3G43890	AT5G08240
AT2G14610	AT5G27920
AT5G50760	AT5G48430
AT2G30260	AT1G55265
AT1G32050	AT5G57240
AT1G23040	AT2G01330
AT1G05010	AT4G15400
AT4G27870	AT5G36910
AT2G26020	AT5G08205
AT2G03560	AT1G05230
AT5G50180	AT2G04570
AT1G22250	AT5G57220
AT5G36920	AT2G17975
AT3G28216	AT4G28040
AT1G62035	AT3G61280
	AT4G21850
	AT5G36160
	AT1G51890
	AT3G18940
	AT2G18120
	AT2G02610
	AT1G34520
	AT3G54270
	AT1G68460
	AT5G18260
	AT3G13690
	AT2G47240
	AT4G13190
	AT4G05770
	AT1G54760
	AT5G09960
	AT5G23790
	AT2G04230
	AT2G01430
	AT1G08027
	AT3G54680
	AT4G21210
	AT1G75040
	AT4G18430
	AT5G37960
	AT3G45130
	AT1G29510
	AT5G12410
	AT5G25970
	AT4G40100
	AT1G66120
	AT3G45430
	AT2G05060
	AT3G23240
	AT3G05245
	AT2G38920
	AT4G06115
	AT3G27920
	AT2G45190
	AT1G45191
	AT3G52870
	AT3G13600
	AT3G61880
	AT1G33930
	AT4G30350
	AT5G44568
	AT2G27770
	AT3G13950
	AT1G61110
	AT1G09587
	AT5G13320
	AT1G53620
	AT2G05518
	AT1G44090
	AT1G68560
	AT1G12672
	AT1G76990
	AT1G65860
	AT5G43401
	AT5G36870
	AT1G56510
	AT4G06200
	AT1G35330
	AT1G48820
	AT1G15270
	AT5G24520
	AT3G55130
	AT3G27770
	AT5G01955
	AT5G54230
	AT4G06145
	AT2G27210
	AT4G14465
	AT5G65730
	AT1G63245
	AT3G23460
	AT3G55734
	AT1G63360
